# Time-lapsed proteomics reveals a role for the novel protein, SNED1, in modulating ECM composition and protein folding

**DOI:** 10.1101/2022.01.13.476092

**Authors:** Fred Lee, Xinhao Shao, Yu (Tom) Gao, Alexandra Naba

## Abstract

The extracellular matrix (ECM) is a complex and dynamic meshwork of proteins providing structural support to cells. It also provides biochemical signals governing cellular processes including proliferation and migration. Alterations of ECM structure and/or composition has been shown to lead to, or accompany, many pathological processes including cancer and fibrosis. To understand how the ECM contributes to diseases, we first need to obtain a comprehensive characterization of the ECM of tissues and of its changes during disease progression. Over the past decade, mass-spectrometry-based proteomics has become the state-of-the-art method to profile the protein composition of ECMs. However, existing methods do not fully capture the broad dynamic range of protein abundance in the ECM, nor do they permit to achieve the high coverage needed to gain finer biochemical information, including the presence of isoforms or post-translational modifications. In addition, broadly adopted proteomic methods relying on extended trypsin digestion do not provide structural information on ECM proteins, yet, gaining insights into ECM protein structure is critical to better understanding protein functions. Here, we present the optimization of a time-lapsed proteomic method using limited proteolysis of partially denatured samples and the sequential release of peptides to achieve superior sequence coverage as compared to standard ECM proteomic workflow. Exploiting the spatio-temporal resolution of this method, we further demonstrate how 3-dimensional time-lapsed peptide mapping can identify protein regions differentially susceptible to trypsin and can thus identify sites of post-translational modifications, including protein-protein interactions. We further illustrate how this approach can be leveraged to gain insight on the role of the novel ECM protein SNED1 in ECM homeostasis. We found that the expression of SNED1 by mouse embryonic fibroblasts results in the alteration of overall ECM composition and the sequence coverage of certain ECM proteins, raising the possibility that SNED1 could modify accessibility to trypsin by engaging in protein-protein interactions.
