## Supplementary File 1 for "Time-lapsed proteomics reveals a role for the novel protein, SNED1, in modulating ECM composition and protein folding"

### Sheet: Summary
Name	Start	End	E-value	Numbering	New Names	Lengths	30min TOTAL count	Count / Length	2h TOTAL count	Count / Length	4h TOTAL count	Count / Length	18h TOTAL count	Count / Length
low complexity	4	29	N/A		low complexity	26	5	0.192308	4	0.153846	2	0.0769231	1	0.0384615
NIDO	103	260	7.05e-56		NIDO	158	6	0.0379747	7	0.0443038	5	0.0316456	1	0.00632911
EGF	271	309	7.58e-06	1	EGF_1	39	0	0	0	0	0	0	0	0
EGF_CA	311	347	9.03e-13	1	EGF_CA_1	37	2	0.0540541	0	0	0	0	0	0
EGF	352	385	4.29e-05	2	EGF_2	34	2	0.0588235	0	0	0	0	0	0
EGF_CA	387	423	4.38e-11	2	EGF_CA_2	37	0	0	0	0	0	0	0	0
EGF	432	465	1.03e-07	3	EGF_3	34	2	0.0588235	0	0	0	0	0	0
EGF	471	500	14.1	4	EGF_4	30	2	0.0666667	0	0	0	0	0	0
FOLN	507	530	16.7		FOLN	24	0	0	0	0	0	0	0	0
EGF	544	577	1.65e-06	5	EGF_5	34	0	0	0	0	0	0	0	0
EGF	583	616	0.000211	6	EGF_6	34	2	0.0588235	0	0	0	0	0	0
EGF_CA	619	655	2.33e-06	3	EGF_CA_3	37	1	0.027027	0	0	0	0	0	0
EGF	660	693	4.66e-06	7	EGF_7	34	5	0.147059	2	0.0588235	0	0	0	0
CCP	698	751	6.05e-10		CCP	54	10	0.185185	7	0.12963	1	0.0185185	0	0
EGF_CA	753	789	2.04e-11	4	EGF_CA_4	37	2	0.0540541	2	0.0540541	0	0	0	0
EGF_CA	791	827	9.54e-12	5	EGF_CA_5	37	1	0.027027	0	0	0	0	0	0
EGF	832	865	0.000735	8	EGF_8	34	0	0	0	0	0	0	0	0
EGF	870	903	0.0764	9	EGF_9	34	1	0.0294118	1	0.0294118	0	0	0	0
FN3	906	991	0.00884	1	FN3_1	86	7	0.0813953	4	0.0465116	4	0.0465116	0	0
FN3	1005	1087	2.44e-05	2	FN3_2	83	2	0.0240964	3	0.0361446	5	0.060241	6	0.0722892
FN3	1104	1185	1.74e-10	3	FN3_3	82	2	0.0243902	2	0.0243902	1	0.0121951	2	0.0243902
low complexity	1219	1231	N/A		low complexity	13	5	0.384615	4	0.307692	2	0.153846	1	0.0769231
EGF	1310	1343	3.54e-06	10	EGF_10	34	4	0.117647	1	0.0294118	0	0	0	0

### Sheet: Domain Info
N-terminus side checker Input							C-terminus side checker Input
Name	Start	End	E-value	Numbering	New Names		Name	Start	End	E-value	Numbering	New Names
low complexity	4	29	N/A		low complexity		EGF	1310	1343	3.54e-06	10	EGF_10
NIDO	103	260	7.05e-56		NIDO		low complexity	1219	1231	N/A		low complexity
EGF	271	309	7.58e-06	1	EGF_1		FN3	1104	1185	1.74e-10	3	FN3_3
EGF_CA	311	347	9.03e-13	1	EGF_CA_1		FN3	1005	1087	2.44e-05	2	FN3_2
EGF	352	385	4.29e-05	2	EGF_2		FN3	906	991	0.00884	1	FN3_1
EGF_CA	387	423	4.38e-11	2	EGF_CA_2		EGF	870	903	0.0764	9	EGF_9
EGF	432	465	1.03e-07	3	EGF_3		EGF	832	865	0.000735	8	EGF_8
EGF	471	500	14.1	4	EGF_4		EGF_CA	791	827	9.54e-12	5	EGF_CA_5
FOLN	507	530	16.7		FOLN		EGF_CA	753	789	2.04e-11	4	EGF_CA_4
EGF	544	577	1.65e-06	5	EGF_5		CCP	698	751	6.05e-10		CCP
EGF	583	616	0.000211	6	EGF_6		EGF	660	693	4.66e-06	7	EGF_7
EGF_CA	619	655	2.33e-06	3	EGF_CA_3		EGF_CA	619	655	2.33e-06	3	EGF_CA_3
EGF	660	693	4.66e-06	7	EGF_7		EGF	583	616	0.000211	6	EGF_6
CCP	698	751	6.05e-10		CCP		EGF	544	577	1.65e-06	5	EGF_5
EGF_CA	753	789	2.04e-11	4	EGF_CA_4		FOLN	507	530	16.7		FOLN
EGF_CA	791	827	9.54e-12	5	EGF_CA_5		EGF	471	500	14.1	4	EGF_4
EGF	832	865	0.000735	8	EGF_8		EGF	432	465	1.03e-07	3	EGF_3
EGF	870	903	0.0764	9	EGF_9		EGF_CA	387	423	4.38e-11	2	EGF_CA_2
FN3	906	991	0.00884	1	FN3_1		EGF	352	385	4.29e-05	2	EGF_2
FN3	1005	1087	2.44e-05	2	FN3_2		EGF_CA	311	347	9.03e-13	1	EGF_CA_1
FN3	1104	1185	1.74e-10	3	FN3_3		EGF	271	309	7.58e-06	1	EGF_1
low complexity	1219	1231	N/A		low complexity		NIDO	103	260	7.05e-56		NIDO
EGF	1310	1343	3.54e-06	10	EGF_10		low complexity	4	29	N/A		low complexity

### Sheet: Heuristics
Domain Assignment						Heuristics				Sequence Info
Domain 1	Domain 2 (if spillover)	Domain 1 (Spectra count duplicates - 2)	Domain 2 (Spectra count duplicates - 2)	Domain 1 (Spectra count duplicates - 3)	Domain 2 (Spectra count duplicates - 3)	Start is after start of	End is before end of	Is start in-between?	Is end in-between?	Time Point	Sample	Spectra Count	Amino Acid Sequence	Primary Entry Match				Alternate Match (Unreviewed etc)
EGF_10						EGF_10	#N/A	#N/A	#N/A	30min	D	1	CELACIK	SNED1	(Q8TER0	1341	1347
EGF_7	CCP					EGF_7	CCP	in-domain	in-domain	30min	D	1	CQAEVDCGPPEEVK	SNED1	(Q8TER0	691	704
EGF_CA_1	EGF_2					EGF_CA_1	EGF_2	in-domain	in-domain	30min	D	1	CQCPAGFGGPTCETAQSPCDTK	SNED1	(Q8TER0	334	355
EGF_6						EGF_6	EGF_6	in-domain	in-domain	30min	D	1	EAGGEYHCSCPYR	SNED1	(Q8TER0	596	608
EGF_3	EGF_4					EGF_3	EGF_4	in-between	in-domain	30min	D	1	ERVPDDCECR	SNED1	(Q8TER0	465	474
low complexity	NIDO					low complexity	NIDO	in-between	in-between	30min	D	1	EVSQFTPVAFPIAK	SNED1	(Q8TER0	82	95	(Q70E20	82	95	(A0A0R4J0N0	82
CCP						CCP	CCP	in-domain	in-domain	30min	D	1	GYSLSAPSR	SNED1	(Q8TER0	726	734
CCP						CCP	CCP	in-domain	in-domain	30min	D	1	LGAVALYACDR	SNED1	(Q8TER0	715	725
CCP						CCP	CCP	in-domain	in-domain	30min	D	1	LGAVALYACDRGYSLSAPSR	SNED1	(Q8TER0	715	734
FN3_1						FN3_1	FN3_1	in-domain	in-domain	30min	D	1	MERVEESGVSISWNPPNGPAAR	SNED1	(Q8TER0	913	934
FN3_1	FN3_2					FN3_1	FN3_2	in-domain	in-between	30min	D	1	NDISRPAVLLAR	SNED1	(Q8TER0	990	1001
FN3_1						FN3_1	FN3_1	in-domain	in-domain	30min	D	1	QMLDGYAVTYVSSDGSYR	SNED1	(Q8TER0	935	952
EGF_7	CCP					EGF_7	CCP	in-domain	in-domain	30min	D	1	RCQAEVDCGPPEEVK	SNED1	(Q8TER0	690	704
low complexity	EGF_10					low complexity	EGF_10	in-between	in-between	30min	D	1	RVSLALQLPEHGSK	SNED1	(Q8TER0	1288	1301
FN3_3						FN3_3	FN3_3	in-domain	in-domain	30min	D	1	SRYVPNGK	SNED1	(Q8TER0	1147	1154
FN3_1						FN3_1	FN3_1	in-domain	in-domain	30min	D	1	SSHQLQALAAGR	SNED1	(Q8TER0	962	973
NIDO		NIDO				NIDO	NIDO	in-domain	in-domain	30min	D	2	TADMAEVETTTNVGVPGR	SNED1	(Q8TER0	232	249	(A0A0R4J0N0	232	249	(Q70E20	232
NIDO						NIDO	NIDO	in-domain	in-domain	30min	D	1	YFSIPGSR	SNED1	(Q8TER0	224	231
FN3_3	low complexity					FN3_3	low complexity	in-domain	in-between	30min	D	1	YQLSVIAVQSTELGPQHSEPAHLYIITSPR	SNED1	(Q8TER0	1169	1198
EGF_10						EGF_10	#N/A	#N/A	#N/A	30min	F	1	CELACIK	SNED1	(Q8TER0	1341	1347
EGF_7	CCP					EGF_7	CCP	in-domain	in-domain	30min	F	1	CQAEVDCGPPEEVK	SNED1	(Q8TER0	691	704
EGF_CA_1	EGF_2					EGF_CA_1	EGF_2	in-domain	in-domain	30min	F	1	CQCPAGFGGPTCETAQSPCDTK	SNED1	(Q8TER0	334	355
EGF_6						EGF_6	EGF_6	in-domain	in-domain	30min	F	1	EAGGEYHCSCPYR	SNED1	(Q8TER0	596	608
EGF_3	EGF_4					EGF_3	EGF_4	in-between	in-domain	30min	F	1	ERVPDDCECR	SNED1	(Q8TER0	465	474
low complexity	NIDO					low complexity	NIDO	in-between	in-between	30min	F	1	EVSQFTPVAFPIAK	SNED1	(Q8TER0	82	95	(Q70E20	82	95	(A0A0R4J0N0	82	95
EGF_9						EGF_9	EGF_9	in-domain	in-domain	30min	F	1	GYCLASNGSHSCTCK	SNED1	(Q8TER0	879	893	(A0A0R4J0N0	879	893	(Q70E20	879	893	(F6V5H4	89	103
CCP						CCP	CCP	in-domain	in-domain	30min	F	1	GYSLSAPSR	SNED1	(Q8TER0	726	734
EGF_CA_3	EGF_7	EGF_CA_3	EGF_7			EGF_CA_3	EGF_7	in-domain	in-domain	30min	F	2	HCEIAPSPCFR	SNED1	(Q8TER0	652	662	(A0A0R4J0N0	652	662	(Q70E20	652	662
CCP						CCP	CCP	in-domain	in-domain	30min	F	1	LGAVALYACDR	SNED1	(Q8TER0	715	725
FN3_1						FN3_1	FN3_1	in-domain	in-domain	30min	F	1	MERVEESGVSISWNPPNGPAAR	SNED1	(Q8TER0	913	934
FN3_1	FN3_2					FN3_1	FN3_2	in-domain	in-between	30min	F	1	NDISRPAVLLAR	SNED1	(Q8TER0	990	1001
EGF_7	CCP					EGF_7	CCP	in-domain	in-domain	30min	F	1	RCQAEVDCGPPEEVK	SNED1	(Q8TER0	690	704
low complexity	EGF_10					low complexity	EGF_10	in-between	in-between	30min	F	1	RVSLALQLPEHGSK	SNED1	(Q8TER0	1288	1301
FN3_1		FN3_1				FN3_1	FN3_1	in-domain	in-domain	30min	F	2	SSHQLQALAAGR	SNED1	(Q8TER0	962	973
NIDO						NIDO	NIDO	in-domain	in-domain	30min	F	1	TADMAEVETTTNVGVPGR	SNED1	(Q8TER0	232	249	(A0A0R4J0N0	232	249	(Q70E20	232	249
EGF_CA_4	EGF_CA_5					EGF_CA_4	EGF_CA_5	in-domain	in-domain	30min	F	1	VAGYLCLCSTGYEGAHCELERDECR	SNED1	(Q8TER0	771	795
CCP	EGF_CA_4					CCP	EGF_CA_4	in-domain	in-domain	30min	F	1	VCQPHGVWSEPPQCLEIDECR	SNED1	(Q8TER0	737	757
NIDO						NIDO	NIDO	in-domain	in-domain	30min	F	1	YFSIPGSR	SNED1	(Q8TER0	224	231
FN3_1						FN3_1	FN3_1	in-domain	in-domain	2h	D	1	AYNISVFSVK	SNED1	(Q8TER0	974	983	(F6V5H4	184	193	(A0A0R4J0N0	974	983	(Q70E20	974	983
EGF_7	CCP					EGF_7	CCP	in-domain	in-domain	2h	D	1	CQAEVDCGPPEEVK	SNED1	(Q8TER0	691	704
low complexity	NIDO					low complexity	NIDO	in-between	in-between	2h	D	1	EVSQFTPVAFPIAK	SNED1	(Q8TER0	82	95	(Q70E20	82	95	(A0A0R4J0N0	82	95
EGF_9						EGF_9	EGF_9	in-domain	in-domain	2h	D	1	GYCLASNGSHSCTCK	SNED1	(Q8TER0	879	893	(A0A0R4J0N0	879	893	(Q70E20	879	893	(F6V5H4	89	103
CCP						CCP	CCP	in-domain	in-domain	2h	D	1	GYSLSAPSR	SNED1	(Q8TER0	726	734
CCP						CCP	CCP	in-domain	in-domain	2h	D	1	LGAVALYACDR	SNED1	(Q8TER0	715	725
low complexity	NIDO					low complexity	NIDO	in-between	in-between	2h	D	1	QDDGGSGLRPLSVPFPFFGAEHSGLYVNNNGIISFLK	SNED1	(Q8TER0	45	81
FN3_1						FN3_1	FN3_1	in-domain	in-domain	2h	D	1	SSHQLQALAAGR	SNED1	(Q8TER0	962	973
FN3_2						FN3_2	FN3_2	in-domain	in-domain	2h	D	1	SVDRFTFR	SNED1	(Q8TER0	1057	1064
NIDO						NIDO	NIDO	in-domain	in-domain	2h	D	1	TADMAEVETTTNVGVPGR	SNED1	(Q8TER0	232	249	(A0A0R4J0N0	232	249	(Q70E20	232	249
CCP	EGF_CA_4					CCP	EGF_CA_4	in-domain	in-domain	2h	D	1	VCQPHGVWSEPPQCLEIDECR	SNED1	(Q8TER0	737	757
EGF_10						EGF_10	#N/A	#N/A	#N/A	2h	F	1	CELACIK	SNED1	(Q8TER0	1341	1347
EGF_7	CCP					EGF_7	CCP	in-domain	in-domain	2h	F	1	CQAEVDCGPPEEVK	SNED1	(Q8TER0	691	704
low complexity	NIDO					low complexity	NIDO	in-between	in-between	2h	F	1	EVSQFTPVAFPIAK	SNED1	(Q8TER0	82	95	(Q70E20	82	95	(A0A0R4J0N0	82	95
CCP						CCP	CCP	in-domain	in-domain	2h	F	1	GYSLSAPSR	SNED1	(Q8TER0	726	734
FN3_2						FN3_2	FN3_2	in-domain	in-domain	2h	F	1	HATVSGVR	SNED1	(Q8TER0	1031	1038
FN3_3						FN3_3	FN3_3	in-domain	in-domain	2h	F	1	LASYTVR	SNED1	(Q8TER0	1155	1161
FN3_1	FN3_2					FN3_1	FN3_2	in-domain	in-between	2h	F	1	NDISRPAVLLAR	SNED1	(Q8TER0	990	1001
low complexity	NIDO					low complexity	NIDO	in-between	in-between	2h	F	1	QDDGGSGLRPLSVPFPFFGAEHSGLYVNNNGIISFLK	SNED1	(Q8TER0	45	81
FN3_1		FN3_1				FN3_1	FN3_1	in-domain	in-domain	2h	F	2	SSHQLQALAAGR	SNED1	(Q8TER0	962	973
NIDO						NIDO	NIDO	in-domain	in-domain	2h	F	1	TADMAEVETTTNVGVPGR	SNED1	(Q8TER0	232	249	(A0A0R4J0N0	232	249	(Q70E20	232	249
CCP	EGF_CA_4					CCP	EGF_CA_4	in-domain	in-domain	2h	F	1	VCQPHGVWSEPPQCLEIDECR	SNED1	(Q8TER0	737	757
FN3_3						FN3_3	FN3_3	in-domain	in-domain	2h	F	1	VTATSAHVVWDAPTPGSLLEAYVINVTTSQSTK	SNED1	(Q8TER0	1114	1146
NIDO						NIDO	NIDO	in-domain	in-domain	2h	F	1	YFSIPGSR	SNED1	(Q8TER0	224	231
FN3_1						FN3_1	FN3_1	in-domain	in-domain	4h	D	1	AYNISVFSVK	SNED1	(Q8TER0	974	983	(F6V5H4	184	193	(A0A0R4J0N0	974	983	(Q70E20	974	983
NIDO						NIDO	NIDO	in-domain	in-domain	4h	D	1	EATDPAMLR	SNED1	(Q8TER0	119	127
low complexity	NIDO					low complexity	NIDO	in-between	in-between	4h	D	1	EVSQFTPVAFPIAK	SNED1	(Q8TER0	82	95	(Q70E20	82	95	(A0A0R4J0N0	82	95
FN3_2						FN3_2	FN3_2	in-domain	in-domain	4h	D	1	HATVSGVR	SNED1	(Q8TER0	1031	1038
FN3_2						FN3_2	FN3_2	in-domain	in-domain	4h	D	1	HPEALRDQATDVDR	SNED1	(Q8TER0	1043	1056
FN3_1						FN3_1	FN3_1	in-domain	in-domain	4h	D	1	SSHQLQALAAGR	SNED1	(Q8TER0	962	973
NIDO						NIDO	NIDO	in-domain	in-domain	4h	D	1	TADMAEVETTTNVGVPGR	SNED1	(Q8TER0	232	249	(A0A0R4J0N0	232	249	(Q70E20	232	249
FN3_2						FN3_2	FN3_2	in-domain	in-domain	4h	D	1	VSIRHPEALR	SNED1	(Q8TER0	1039	1048
NIDO						NIDO	NIDO	in-domain	in-domain	4h	D	1	YFSIPGSR	SNED1	(Q8TER0	224	231
FN3_1						FN3_1	FN3_1	in-domain	in-domain	4h	F	1	AYNISVFSVK	SNED1	(Q8TER0	974	983	(F6V5H4	184	193	(A0A0R4J0N0	974	983	(Q70E20	974	983
FN3_2						FN3_2	FN3_2	in-domain	in-domain	4h	F	1	DQATDVDR	SNED1	(Q8TER0	1049	1056
low complexity	NIDO					low complexity	NIDO	in-between	in-between	4h	F	1	EVSQFTPVAFPIAK	SNED1	(Q8TER0	82	95	(Q70E20	82	95	(A0A0R4J0N0	82	95
CCP						CCP	CCP	in-domain	in-domain	4h	F	1	GYSLSAPSR	SNED1	(Q8TER0	726	734
FN3_3						FN3_3	FN3_3	in-domain	in-domain	4h	F	1	LASYTVR	SNED1	(Q8TER0	1155	1161
FN3_1		FN3_1				FN3_1	FN3_1	in-domain	in-domain	4h	F	2	SSHQLQALAAGR	SNED1	(Q8TER0	962	973
FN3_2						FN3_2	FN3_2	in-domain	in-domain	4h	F	1	VSIRHPEALR	SNED1	(Q8TER0	1039	1048
FN3_2						FN3_2	FN3_2	in-domain	in-domain	18h	D	1	DQATDVDR	SNED1	(Q8TER0	1049	1056
low complexity	NIDO					low complexity	NIDO	in-between	in-between	18h	D	1	EVSQFTPVAFPIAK	SNED1	(Q8TER0	82	95	(Q70E20	82	95	(A0A0R4J0N0	82	95
FN3_2						FN3_2	FN3_2	in-domain	in-domain	18h	D	1	HATVSGVR	SNED1	(Q8TER0	1031	1038
FN3_3						FN3_3	FN3_3	in-domain	in-domain	18h	D	1	LASYTVR	SNED1	(Q8TER0	1155	1161
FN3_2						FN3_2	FN3_2	in-domain	in-domain	18h	D	1	YTIQLTTLSGLR	SNED1	(Q8TER0	1072	1083
FN3_2						FN3_2	FN3_2	in-domain	in-domain	18h	F	1	DQATDVDR	SNED1	(Q8TER0	1049	1056
FN3_2						FN3_2	FN3_2	in-domain	in-domain	18h	F	1	HATVSGVR	SNED1	(Q8TER0	1031	1038
FN3_3						FN3_3	FN3_3	in-domain	in-domain	18h	F	1	LASYTVR	SNED1	(Q8TER0	1155	1161
FN3_2						FN3_2	FN3_2	in-domain	in-domain	18h	F	1	YTIQLTTLSGLR	SNED1	(Q8TER0	1072	1083
